# Characterisation of the role and regulation of *Ultrabithorax* in sculpting fine-scale leg morphology

**DOI:** 10.1101/2020.06.17.152918

**Authors:** Alexandra D. Buffry, Sebastian Kittelmann, Alistair P. McGregor

## Abstract

Hox genes are expressed during embryogenesis and determine the regional identity of animal bodies along the antero-posterior axis. However, they also function post-embryonically to sculpt fine-scale morphology. To better understand how Hox genes are integrated into post-embryonic gene regulatory networks, we further analysed the role and regulation of *Ultrabithorax* (*Ubx*) during leg development in *Drosophila melanogaster. Ubx* regulates several aspects of bristle and trichome patterning on the femurs of the second (T2) and third (T3) leg pairs. We found that repression of trichomes in the proximal posterior region of the T2 femur by Ubx is likely mediated by activation of the expression of *microRNA-92a* by this Hox protein. Furthermore, we identified a novel enhancer of *Ubx* that recapitulates the temporal and regional activity of this gene in T2 and T3 legs. We then used transcription factor binding motif analysis in regions of accessible chromatin in T2 leg cells to predict and functionally test transcription factors that may regulate the *Ubx* leg enhancer. We also tested the role of the Ubx co-factors Homothorax (Hth) and Extradenticle (Exd) in T2 and T3 femurs. We found several transcription factors that may act upstream or in concert with Ubx to modulate trichome patterning along the proximo-distal axis of developing femurs and that the repression of trichomes also requires Hth and Exd. Taken together our results provide insights into how *Ubx* is integrated into a postembryonic gene regulatory network to determine fine-scale leg morphology.
