## Supplementary material for "Characterisation of the role and regulation of *Ultrabithorax* in sculpting fine-scale leg morphology": File S1

### Sheet: Sheet1
Abbreviated name	Stock centre	Stock number
UAS al RNAi	Bloomington	26747
UAS ap RNAi	Bloomington	26748
UAS ara RNAi	Bloomington	27060
UAS awh RNAi	Bloomington	2403
UAS awh RNAi	Bloomington	2817
UAS BH1 RNAi	Bloomington	44084
UAS BH1 RNAi	Bloomington	52954
UAS btn RNAi	Bloomington	42530
UAS C15 RNAi	Bloomington	35018
UAS D RNAi	Bloomington	26217
UAS Deaf1 RNAi	Bloomington	32512
UAS Dll RNAi	Bloomington	29337
UAS Eip74EF RNAi	Bloomington	29353
UAS hth RNAi	Bloomington	34637
UAS lbl RNAi	Bloomington	60001
UAS Lim1 RNAi	Bloomington	51831
UAS mirr RNAi	Bloomington	65877
UAS exd RNAi	VDRC	100687
UAS BH2 RNAi	Bloomington	33647
UAS NK7.1 RNAi	Bloomington	31908
UAS antp RNAi	Bloomington	27675
UAS dl RNAi	VDRC	37288
UAS dl RNAi	VDRC	3720
UAS vvl RNAi	Bloomington	50657
UAS pho RNAi	Bloomington	42926
UAS h RNAi	Bloomington	27738
UAS caup RNAi	Bloomington	44002
UAS Schlank RNAi	Bloomington	29340
UAS nub RNAi	Bloomington	55305
VT42732-GAL4	Bloomington	unavailable
VT42733-GAL4	Bloomington	unavailable
VT42734-GAL4	Bloomington	unavailable
VT057077-GAL4	Bloomington	unavailable
GMR31F12-GAL4	Bloomington	unavailable
GMR32B03-GAL4	Bloomington	49886
GMR31E11-GAL4	Bloomington	45575
UAS-stingerGFP	Bloomington	65402
UAS-sha∆UTR	Bloomington	32096
UAS-Ubx	Bloomington	911
86fb	Bloomington	24749
