## Supplementary material for "Characterisation of the role and regulation of *Ultrabithorax* in sculpting fine-scale leg morphology": File S2

### Sheet: reporter constructs and primers
Name	dm3	dm6	Primer Sequences
VT42732	3R:12500197..12502322	3R:16674475..16676600	NA
VT42733	3R:12501931..12504094	3R:16676209..16678372	NA
VT42734	3R:12503692..12505819	3R:16677970..16680097	NA
GMR31F12	3R:12545200..12548376	3R:16719478..16722654	NA
GMR32B03	3R:12547338..12551005	3R:16721616..16725283	NA
GMR31E11	3R:12550977..12553990	3R:16725255..16728268	NA
e33.A	3R:12501922..12502701	3R:16676200..16676979	F: agcccagatgattgaacgca	R: tgccggccaagttaataatagt
e33.B	3R:12502702..12503481	3R:16676980..16677759	F: agcccagatgattgaacgca	R: tgcgatcatgttgtttgggg
e33.C	3R:12503482..12504201	3R:16677760..16678479	F: ccccaaacaacatgatcgca	R: accatgattgatgggtgtctgt

### Sheet: RedFly coordinates
Ubx_BXD-A	chr3R:16748960..16749662
Ubx_BXD-B	chr3R:16749662..16750188
Ubx_BXD-C	chr3R:16750188..16750553
Ubx_BXD_enhancer	chr3R:16748960..16750552
Ubx_PBX_enhancer	chr3R:16773239..16774616
Ubx_pbxAS	chr3R:16773507..16774090
Ubx_pbxPB	chr3R:16773239..16773535
Ubx_pbxSB	chr3R:16773239..16773861
Ubx_BRE	chr3R:16700924..16701425
Ubx_bx1	chr3R:16700203..16701907
Ubx_abx1.7	chr3R:16684958..16686758
Ubx_abx6.8	chr3R:16681615..16688520
Ubx_basal_promoter	chr3R:16733442..16734630
Ubx_2218S	chr3R:16745132..16745525
Ubx_PRE_polycomb_response_element	chr3R:16763639..16765194
Ubx_dorsal_imaginal_disc_enhancer	chr3R:16769323..16772723
Ubx_pair-rule_(zebra)_like_S2_enhancer	chr3R:16765195..16766790
Ubx_pair_rule_(zebra)_like_S1_enhancer	chr3R:16755705..16763638
Ubx_ventral_imaginal_disc_enhancer	chr3R:16766829..16768564
Ubx_pbxPP	chr3R:16773537..16773761
Ubx_pbxPS	chr3R:16773505..16773761
Ubx_ABX_enhancer	chr3R:16685228..16685885
Ubx_pbxAP	chr3R:16773758..16774085
Ubx_bxII	chr3R:16701904..16703991
Ubx_bxIII	chr3R:16704296..16709407
Ubx_abx2.7	chr3R:16684297..16687000
Ubx_abx20	chr3R:16681167..16701420
Ubx_abx3.2	chr3R:16685228..16688516
Ubx_abx3.6	chr3R:16681610..16685228
Ubx_abx9.0	chr3R:16681167..16690041
Ubx_R1	chr3R:16668448..16669497
Ubx_R2	chr3R:16681164..16682172
Ubx_R3	chr3R:16682431..16683559
Ubx_R4	chr3R:16700714..16701818
Ubx_R6	chr3R:16730937..16732001
Ubx_-1.7	chr3R:16733442..16736254
Ubx_-3.1	chr3R:16733442..16737619
Ubx_-46	chr3R:16733442..16734473
Ubx_-6	chr3R:16733442..16734432
Ubx_-626	chr3R:16733442..16735087
Ubx_+29	chr3R:16734401..16735055
Ubx_+3	chr3R:16734427..16735055
Ubx_+305	chr3R:16734125..16735055
Ubx_+41	chr3R:16734389..16735055
Ubx_+9	chr3R:16733289..16734420
Ubx_+93	chr3R:16734337..16735055
Ubx_-105	chr3R:16733289..16734534
Ubx_-114	chr3R:16733289..16734543
Ubx_-132	chr3R:16733289..16734561
Ubx_-146	chr3R:16733289..16734575
Ubx_-154	chr3R:16733289..16734583
Ubx_-175	chr3R:16733289..16734604
Ubx_-22	chr3R:16733289..16734451
Ubx_-31	chr3R:16733289..16734460
Ubx_-3151	chr3R:16733289..16737580
Ubx_-4	chr3R:16733289..16734433
Ubx_-40	chr3R:16733289..16734469
Ubx_-400	chr3R:16733289..16734829
Ubx_-79	chr3R:16733289..16734508
Ubx_-94	chr3R:16733289..16734523
Ubx_+45	chr3R:16734385..16735055
Ubx_-50	chr3R:16733289..16734479
Ubx_-60	chr3R:16733289..16734489
Ubx_4CRE	chr3R:16737215..16737234
Ubx_bxIa	chr3R:16700198..16700927
Ubx_bxIa-b	chr3R:16700198..16701420
Ubx_bxIb-Pst	chr3R:16700927..16701590
Ubx_bxIc	chr3R:16701420..16701903
Ubx_2206R	chr3R:16773239..16775620
Ubx_2212B0.3	chr3R:16766826..16767507
Ubx_2212B6	chr3R:16766826..16773239
Ubx_2212BK	chr3R:16750183..16756026
Ubx_2212H1.3	chr3R:16769318..16770462
Ubx_2212H6.5	chr3R:16761026..16768560
Ubx_2218R	chr3R:16744773..16749657
Ubx_2218R6	chr3R:16749657..16750548
Ubx_3118int	chr3R:16714122..16717100
Ubx_5'Ubx	chr3R:16734389..16737663
Ubx_3109	chr3R:16723709..16729910
Ubx_3128	chr3R:16727472..16732614
Ubx_3130	chr3R:16716645..16725500
Ubx_3142	chr3R:16704295..16714313
Ubx_VT42733	chr3R:16676209..16678372
Ubx_VT42746	chr3R:16699060..16701215
Ubx_VT42747	chr3R:16700797..16702888
Ubx_ChIP-36	chr3R:15653356..15654856
Ubx_ChIP-AHD9	chr3R:15649114..15650614
Ubx_Cluster-8166	chr3R:16744526..16745583
Ubx_GMR31C02	chr3R:16730932..16732725
Ubx_GMR31C06	chr3R:16700099..16702037
Ubx_GMR31D01	chr3R:16696160..16698568
Ubx_GMR31D08	chr3R:16703290..16705963
Ubx_GMR31D11	chr3R:16665662..16668414
Ubx_GMR31E09	chr3R:16707584..16710587
Ubx_GMR31E10	chr3R:16688970..16691976
Ubx_GMR31E11	chr3R:16725255..16728268
Ubx_GMR31F06	chr3R:16660817..16663927
Ubx_GMR31F12	chr3R:16719478..16722654
Ubx_GMR31G05	chr3R:16659047..16662285
Ubx_GMR31H10	chr3R:16697322..16700752
Ubx_GMR32A10	chr3R:16693731..16697350
Ubx_GMR32A11	chr3R:16680825..16684446
Ubx_GMR32B03	chr3R:16721616..16725283
Ubx_GMR32B04	chr3R:16705096..16708765
Ubx_GMR32B10	chr3R:16670734..16674466
Ubx_GMR32C10	chr3R:16686388..16690223
Ubx_GMR32D02	chr3R:16662654..16666495
Ubx_GMR32D04	chr3R:16678367..16682218
Ubx_GMR32D08	chr3R:16667417..16671343
Ubx_GMR32D10	chr3R:16738092..16742033
Ubx_GMR32E01	chr3R:16716276..16720223
Ubx_GMR32E11	chr3R:16727477..16731472
Ubx_GMR32F06	chr3R:16735230..16739340
Ubx_GMR38H12	chr3R:16673418..16676073
Ubx_GMR39A02	chr3R:16683536..16686978
Ubx_7hz	chr3R:16737261..16737629
Ubx_3hz	chr3R:16737010..16737264
Ubx_4hz	chr3R:16736601..16737006
Ubx_5hz	chr3R:16736249..16736606
Ubx_dAhz	chr3R:16736249..16737366
Ubx_dFhz	chr3R:16736462..16737629
Ubx_Bhz	chr3R:16737094..16737365
Ubx_dW	chr3R:16737166..16737365
Ubx_dDIIW	chr3R:16737202..16737365
Ubx_RPhz	chr3R:16734065..16736236
Ubx_B-element	chr3R:16734337..16734391
Ubx_abxN	chr3R:16687379..16687915
Ubx_abxF	chr3R:16686558..16687915
Ubx_E1HZ	chr3R:16762908..16776070
Ubx_L-4	chr3R:16737223..16737245
Ubx_L-CRE	chr3R:16737213..16737245
Ubx_core-promoter	chr3R:16734385..16734434
