## Supplementary material for "Characterisation of the role and regulation of *Ultrabithorax* in sculpting fine-scale leg morphology": File S4

### Sheet: all measurements
genotype	femur length	nv area	femur length squared	normalised NV size
al_parental	801.988	43499	643185	0.0676306
al_parental	806.735	43280	650821	0.0665006
al_parental	814.759	44099	663832	0.0664309
al_parental	812.121	46582	659541	0.070628
al_parental	790.016	41235	624125	0.0660685
al_parental	793.54	36923	629706	0.0586353
al_parental	876.344	48233	767979	0.0628051
al_parental	876.624	48160	768470	0.06267
al_parental	805.464	43151	648772	0.0665118
al_parental	814.884	37031	664036	0.0557666
al_parental	903.441	52330	816206	0.0641137
al_parental	894.171	48090	799542	0.060147
al_parental	897.402	42497	805330	0.0527696
al_parental	871.888	48128	760189	0.0633106
al_parental	899.28	50636	808705	0.0626137
al_parental	900.241	47849	810434	0.0590412
al_VT33	870.809	55231	758308	0.0728345
al_VT33	904.613	49907	818325	0.0609868
al_VT33	903.737	50789	816741	0.062185
al_VT33	825.923	48866	682149	0.0716354
al_VT33	833.235	61409	694281	0.0884498
al_VT33	895.905	55944	802646	0.0696995
al_VT33	867.83	54575	753129	0.0724644
al_VT33	899.649	53883	809368	0.0665741
al_VT33	897.466	48494	805445	0.0602077
al_VT33	875.334	55500	766210	0.0724345
al_VT33	872.599	55185	761429	0.0724756
al_VT33	834.794	48762	696881	0.0699718
al_VT33	846.191	52569	716039	0.0734164
al_VT33	899.4	49233	808920	0.0608626
al_VT33	913.539	43511	834554	0.0521369
VT33_parental	849.764	40506	722099	0.0560948
VT33_parental	806.543	45440	650512	0.0698527
VT33_parental	847.175	41818	717705	0.0582662
VT33_parental	803.729	35530	645980	0.0550017
VT33_parental	826.667	51736	683378	0.0757062
VT33_parental	848.821	44617	720497	0.0619253
VT33_parental	855.666	41629	732164	0.0568575
VT33_parental	798.463	42032	637543	0.0659281
VT33_parental	880.036	48160	774463	0.062185
VT33_parental	861.632	49633	742410	0.0668539
VT33_parental	870.254	38067	757342	0.0502639
VT33_parental	908.701	48930	825738	0.0592561
VT33_parental	901.333	48690	812401	0.0599334
VT33_parental	910.694	55192	829364	0.0665474
VT33_parental	882.716	42088	779188	0.0540152
ap_parental	847.491	61877	718241	0.0861507
ap_parental	865.624	50732	749305	0.0677054
ap_parental	855.332	53945	731593	0.0737364
ap_parental	859.456	53149	738665	0.0719528
ap_parental	848.043	52610	719177	0.0731531
ap_parental	896.924	56047	804473	0.0696692
ap_parental	827.309	54315	684440	0.0793568
ap_parental	840.696	46875	706770	0.0663229
ap_parental	816.919	51755	667357	0.0775522
ap_parental	855.208	63295	731381	0.0865418
ap_parental	821.156	55342	674297	0.0820736
ap_parental	872.104	54734	760565	0.0719649
ap_parental	924.018	54273	853809	0.0635657
ap_parental	830.499	48746	689729	0.0706742
ap_parental	897.688	42204	805844	0.0523724
ap_parental	902.231	54069	814021	0.0664221
ap_VT33	835.859	55139	698660	0.078921
ap_VT33	898.721	47373	807699	0.0586518
ap_VT33	883.688	56942	780904	0.072918
ap_VT33	846.519	49032	716594	0.0684236
ap_VT33	890.89	57114	793685	0.0719605
ap_VT33	868.869	49256	754933	0.0652455
ap_VT33	844.328	58607	712890	0.0822105
ap_VT33	908.895	51419	826090	0.0622438
ap_VT33	831.235	58887	690952	0.0852259
ap_VT33	822.402	48482	676345	0.0716823
ap_VT33	920.413	51027	847160	0.060233
ap_VT33	897.843	54077	806122	0.0670829
ap_VT33	852.428	52145	726633	0.0717625
ap_VT33	830.47	48632	689680	0.0705138
ap_VT33	833.115	51494	694081	0.0741902
ap_VT33	818.475	53680	669901	0.0801312
ara_parental	840.747	46115	706856	0.0652396
ara_parental	841.275	46944	707744	0.0663291
ara_parental	835.503	49273	698065	0.0705851
ara_parental	835.135	52604	697450	0.0754233
ara_parental	853.426	46316	728336	0.0635915
ara_parental	857.294	49666	734953	0.0675771
ara_parental	837.239	44283	700969	0.063174
ara_parental	856.44	57379	733489	0.0782274
ara_parental	793.062	47689	628947	0.0758235
ara_parental	780.094	41922	608547	0.0688887
ara_parental	873.927	49864	763748	0.0652885
ara_parental	862.249	48775	743473	0.0656042
ara_parental	902.296	60257	814138	0.0740132
ara_parental	892.202	53116	796024	0.0667266
ara_parental	905.367	54304	819689	0.0662495
ara_parental	901.892	53482	813409	0.0657504
ara_VT33	833.175	52472	694181	0.0755884
ara_VT33	829.945	54258	688809	0.0787708
ara_VT33	934.148	51980	872632	0.0595669
ara_VT33	925.791	53695	857089	0.0626481
ara_VT33	874.122	47456	764089	0.0621079
ara_VT33	888.921	45094	790181	0.057068
ara_VT33	844.139	41580	712571	0.0583521
ara_VT33	854.489	52579	730151	0.0720111
ara_VT33	792.818	46675	628560	0.074257
ara_VT33	828.19	41269	685899	0.0601678
ara_VT33	890.116	54483	792306	0.0687651
ara_VT33	894.101	54529	799417	0.068211
ara_VT33	834.458	46636	696320	0.0669749
ara_VT33	827.916	49243	685445	0.0718409
ara_VT33	824.839	47731	680359	0.0701556
ara_VT33	823.01	51958	677345	0.0767083
awh_2403_parental	746.446	89897	557182	0.161342
awh_2403_parental	798.724	116998	637960	0.183394
awh_2403_parental	794.212	119304	630773	0.189139
awh_2403_parental	845.246	129027	714441	0.180599
awh_2403_parental	789.558	115239	623402	0.184855
awh_2403_parental	845.243	125393	714436	0.175513
awh_2403_parental	755.127	107014	570217	0.187672
awh_2403_parental	841.601	120540	708292	0.170184
awh_2403_parental	826.608	113876	683281	0.166661
awh_2403_parental	760.711	117972	578681	0.203864
awh_2403_parental	840.981	119141	707249	0.168457
awh_2403_parental	841.576	105939	708250	0.149579
awh_2403_parental	759.445	108554	576757	0.188215
awh_2403_parental	753.029	98377	567053	0.173488
awh_2403_parental	755.381	127706	570600	0.22381
awh_2403_parental	764.069	116029	583801	0.198747
awh_2403_VT33	792.175	85434	627541	0.136141
awh_2403_VT33	804.585	67398	647357	0.104113
awh_2403_VT33	819.752	72630	671993	0.108081
awh_2403_VT33	818.433	82944	669833	0.123828
awh_2403_VT33	831.645	89435	691633	0.12931
awh_2403_VT33	837.06	101698	700669	0.145144
awh_2403_VT33	907.93	83325	824337	0.101081
awh_2403_VT33	887.009	86399	786785	0.109813
awh_2403_VT33	901.388	83029	812500	0.102189
awh_2403_VT33	895.52	82127	801956	0.102408
awh_2403_VT33	885.219	70113	783613	0.089474
awh_2403_VT33	897.246	83642	805050	0.103897
awh_2403_VT33	867.311	74075	752228	0.0984741
awh_2403_VT33	869.347	73308	755764	0.0969985
awh_2403_VT33	852.133	75827	726131	0.104426
awh_2403_VT33	848.001	80874	719106	0.112465
awh_2817_parental	819.932	43419	672288	0.0645839
awh_2817_parental	808.802	45063	654161	0.0688867
awh_2817_parental	854.325	27168	729871	0.037223
awh_2817_parental	890.056	41228	792200	0.0520424
awh_2817_parental	895.302	46897	801566	0.0585067
awh_2817_parental	887.289	44714	787282	0.0567954
awh_2817_parental	880.285	47394	774902	0.0611613
awh_2817_parental	795.037	38239	632084	0.0604967
awh_2817_parental	805.761	38654	649251	0.0595363
awh_2817_parental	844.214	38885	712697	0.0545603
awh_2817_parental	831.681	40788	691693	0.0589683
awh_2817_parental	798.448	38054	637519	0.0596908
awh_2817_parental	812.535	47258	660213	0.0715799
awh_2817_parental	859.899	44932	739426	0.060766
awh_2817_parental	884.774	51554	782825	0.0658564
awh_2817_VT33	833.559	46166	694821	0.0664431
awh_2817_VT33	848.534	53325	720010	0.0740615
awh_2817_VT33	891.662	58320	795061	0.0733529
awh_2817_VT33	835.235	49153	697618	0.0704584
awh_2817_VT33	895.013	60624	801048	0.0756808
awh_2817_VT33	870.025	48720	756944	0.0643641
awh_2817_VT33	894.089	50301	799395	0.0629238
awh_2817_VT33	838.351	52918	702832	0.0752925
awh_2817_VT33	836.264	46536	699337	0.066543
awh_2817_VT33	834.183	53837	695861	0.0773674
awh_2817_VT33	818.477	43768	669905	0.0653347
awh_2817_VT33	896.915	53848	804457	0.0669371
awh_2817_VT33	862.569	48608	744025	0.0653311
awh_2817_VT33	893.808	47069	798893	0.0589178
awh_2817_VT33	891.46	49593	794701	0.0624046
awh_2817_VT33	821.234	43714	674425	0.0648167
bh1_44084_parental	824.67	53859	680081	0.079195
bh1_44084_parental	801.764	51475	642826	0.0800762
bh1_44084_parental	877.584	45909	770154	0.0596102
bh1_44084_parental	894.457	54087	800053	0.0676042
bh1_44084_parental	889.872	49785	791872	0.06287
bh1_44084_parental	891.301	46945	794417	0.0590936
bh1_44084_parental	912.527	53822	832706	0.0646351
bh1_44084_parental	909.405	51790	827017	0.0626226
bh1_44084_parental	842.817	45445	710340	0.0639764
bh1_44084_parental	826.586	43275	683244	0.0633375
bh1_44084_parental	831.505	50576	691401	0.0731501
bh1_44084_parental	824.479	52489	679766	0.0772163
bh1_44084_parental	878.101	42217	771061	0.0547518
bh1_44084_parental	881.225	50793	776558	0.0654079
bh1_44084_parental	878.723	48923	772154	0.0633591
bh1_44084_parental	890.135	45418	792340	0.0573213
bh1_44084_VT33	894.734	51324	800549	0.064111
bh1_44084_VT33	922.979	48295	851890	0.0566916
bh1_44084_VT33	817.294	50634	667969	0.0758029
bh1_44084_VT33	822.568	51461	676618	0.0760562
bh1_44084_VT33	883.389	48448	780376	0.0620829
bh1_44084_VT33	896.951	49416	804521	0.0614229
bh1_44084_VT33	838.193	49536	702568	0.0705071
bh1_44084_VT33	858.595	52762	737185	0.0715722
bh1_44084_VT33	828.35	51104	686164	0.0744779
bh1_44084_VT33	832.88	51313	693689	0.0739712
bh1_44084_VT33	835.77	58279	698511	0.0834331
bh1_44084_VT33	827.636	53444	684981	0.0780226
bh1_44084_VT33	895.708	56481	802293	0.0703995
bh1_44084_VT33	895.055	56156	801123	0.0700966
bh1_44084_VT33	885.581	47117	784254	0.0600788
bh1_44084_VT33	881.363	53010	776801	0.0682414
bh1_52954_parental	821.623	28870	675064	0.0427663
bh1_52954_parental	864.802	36376	747882	0.0486387
bh1_52954_parental	778.165	35240	605541	0.0581959
bh1_52954_parental	814.415	31940	663272	0.0481552
bh1_52954_parental	869.328	37382	755731	0.0494647
bh1_52954_parental	858.697	41592	737361	0.0564066
bh1_52954_parental	818.213	35191	669473	0.0525653
bh1_52954_parental	869.506	34595	756041	0.0457581
bh1_52954_parental	917.913	36326	842564	0.0431136
bh1_52954_parental	878.494	34137	771752	0.0442331
bh1_52954_parental	809.899	31531	655936	0.0480702
bh1_52954_parental	792.023	25255	627300	0.0402598
bh1_52954_parental	888.369	35821	789199	0.045389
bh1_52954_parental	895.672	37300	802228	0.0464955
bh1_52954_parental	805.325	31147	648548	0.0480257
bh1_52954_parental	778.974	32137	606800	0.0529614
bh1_52954_VT33	852.247	55531	726325	0.0764548
bh1_52954_VT33	854.005	54322	729325	0.0744826
bh1_52954_VT33	852.866	45709	727380	0.0628406
bh1_52954_VT33	856.89	50490	734260	0.0687631
bh1_52954_VT33	828.814	55865	686933	0.0813253
bh1_52954_VT33	841.433	49449	708009	0.0698423
bh1_52954_VT33	926.035	69486	857541	0.0810294
bh1_52954_VT33	912.141	55370	832001	0.0665504
bh1_52954_VT33	909.97	50643	828045	0.0611597
bh1_52954_VT33	929.803	57274	864534	0.0662484
bh1_52954_VT33	831.926	65259	692101	0.0942912
bh1_52954_VT33	826.522	56433	683139	0.0826084
bh1_52954_VT33	919.857	48378	846137	0.0571751
bh1_52954_VT33	885.903	51287	784824	0.0653484
bh1_52954_VT33	936.822	58081	877635	0.066179
bh1_52954_VT33	926.553	56052	858500	0.0652906
btn_parental	882.13	53016	778153	0.0681305
btn_parental	872.186	51518	760708	0.0677237
btn_parental	804.114	40243	646599	0.0622379
btn_parental	805.633	38784	649045	0.0597555
btn_parental	824.119	44187	679172	0.0650601
btn_parental	800.932	42867	641492	0.0668239
btn_parental	878.364	52119	771523	0.0675534
btn_parental	873.066	50183	762244	0.0658359
btn_parental	814.71	49901	663752	0.0751801
btn_parental	813.904	45361	662440	0.0684757
btn_parental	814.297	45589	663080	0.0687534
btn_parental	828.671	44704	686696	0.0651002
btn_parental	807.775	44165	652500	0.0676858
btn_parental	803.243	44446	645199	0.0688872
btn_parental	781.286	48982	610408	0.0802447
btn_parental	789.271	41818	622949	0.0671291
btn_VT33	826.075	57422	682400	0.0841471
btn_VT33	842.855	59819	710405	0.0842041
btn_VT33	848.936	61118	720692	0.0848046
btn_VT33	848.038	63823	719168	0.0887456
btn_VT33	853.96	60929	729248	0.0835505
btn_VT33	864.807	60582	747891	0.0810038
btn_VT33	910.758	58716	829480	0.0707865
btn_VT33	920.561	54182	847433	0.0639367
btn_VT33	901.814	64583	813268	0.0794117
btn_VT33	882.057	53807	778025	0.0691585
btn_VT33	897.626	49541	805732	0.0614857
btn_VT33	892.726	58320	796960	0.0731781
btn_VT33	912.195	59089	832100	0.0710119
btn_VT33	904.613	71827	818325	0.0877732
btn_VT33	863.308	41833	745301	0.056129
btn_VT33	843.614	62537	711685	0.0878718
c15_parental	818.514	48464	669965	0.0723381
c15_parental	856.193	50986	733066	0.0695517
c15_parental	824.021	48690	679011	0.0717073
c15_parental	947.71	56944	898154	0.0634011
c15_parental	822.613	41509	676692	0.061341
c15_parental	842.143	48112	709205	0.0678394
c15_parental	847.552	54511	718344	0.0758842
c15_parental	826.455	43139	683028	0.0631585
c15_parental	836.489	52124	699714	0.0744933
c15_parental	953.68	61369	909506	0.0674751
c15_parental	913.657	56062	834769	0.0671587
c15_parental	931.399	56630	867504	0.0652792
c15_parental	903.204	58524	815777	0.0717402
c15_parental	911.527	54380	830881	0.0654486
c15_parental	855.15	47106	731282	0.0644157
c15_parental	871.672	49399	759812	0.0650148
c15_VT33	922.923	72298	851787	0.084878
c15_VT33	909.598	66016	827369	0.0797903
c15_VT33	870.578	59503	757906	0.0785097
c15_VT33	832	64452	692224	0.0931086
c15_VT33	928.718	74038	862517	0.0858395
c15_VT33	898.321	57556	806981	0.0713227
c15_VT33	930.524	73047	865875	0.0843621
c15_VT33	902.222	60902	814005	0.0748178
c15_VT33	926.634	74542	858651	0.086813
c15_VT33	921.908	65440	849914	0.076996
c15_VT33	950.146	69834	902777	0.0773546
c15_VT33	832.625	67363	693264	0.0971678
c15_VT33	893.099	61264	797626	0.0768079
c15_VT33	911.378	69784	830610	0.0840154
c15_VT33	936.522	67158	877073	0.0765706
c15_VT33	930.562	67359	865946	0.0777866
D_parental	892.675	59127	796869	0.0741992
D_parental	893.828	60291	798928	0.0754648
D_parental	938.401	55569	880596	0.0631038
D_parental	956.666	70733	915210	0.0772861
D_parental	944.734	80354	892522	0.0900302
D_parental	941.515	72110	886450	0.0813469
D_parental	899.861	52530	809750	0.0648719
D_parental	899.623	45319	809322	0.0559963
D_parental	895.434	59323	801802	0.0739871
D_parental	888.651	55216	789701	0.0699202
D_parental	865.638	52710	749329	0.0703429
D_parental	850.767	48086	723804	0.0664351
D_parental	988.071	67510	976284	0.0691499
D_parental	993.703	65014	987446	0.0658406
D_parental	889.87	55383	791869	0.0699396
D_parental	887.638	58093	787901	0.0737313
D_VT33	889.454	43455	791128	0.0549279
D_VT33	926.415	41874	858245	0.0487903
D_VT33	826.367	41556	682882	0.0608538
D_VT33	831.029	51565	690609	0.074666
D_VT33	922.314	59020	850663	0.0693812
D_VT33	895.675	52572	802234	0.065532
D_VT33	819.378	47434	671380	0.0706515
D_VT33	816.541	49823	666739	0.0747264
D_VT33	813.298	44282	661454	0.0669465
D_VT33	884.638	45162	782584	0.0577088
D_VT33	889.872	46043	791872	0.0581445
D_VT33	836.121	50723	699098	0.0725549
D_VT33	899.336	46015	808805	0.0568926
D_VT33	827.8	47883	685253	0.0698764
D_VT33	844.636	47143	713410	0.0660812
D_VT33	845.261	52207	714466	0.0730713
deaf1_parental	880.414	53119	775129	0.0685293
deaf1_parental	881.858	60539	777674	0.0778463
deaf1_parental	935.361	49240	874900	0.0562807
deaf1_parental	917.358	51688	841546	0.0614203
deaf1_parental	851.335	60335	724771	0.083247
deaf1_parental	941.359	57086	886157	0.0644198
deaf1_parental	961.188	63415	923882	0.0686397
deaf1_parental	875.865	58121	767139	0.0757633
deaf1_parental	925.262	50457	856110	0.0589375
deaf1_parental	859.189	50159	738206	0.0679472
deaf1_parental	930.868	50017	866515	0.057722
deaf1_parental	869.725	53099	756422	0.0701976
deaf1_parental	939.445	44060	882557	0.0499231
deaf1_parental	940.104	56064	883796	0.0634355
deaf1_VT33	881.154	65004	776432	0.0837214
deaf1_VT33	850.429	60825	723229	0.0841019
deaf1_VT33	886.885	61479	786565	0.0781614
deaf1_VT33	844.29	56374	712826	0.0790853
deaf1_VT33	913.51	58924	834501	0.0706099
deaf1_VT33	923.52	55004	852889	0.0644914
deaf1_VT33	774.726	46399	600200	0.0773058
deaf1_VT33	802.207	48834	643536	0.0758839
deaf1_VT33	913.762	47796	834961	0.0572434
deaf1_VT33	911.904	50139	831569	0.0602945
deaf1_VT33	790.924	55953	625561	0.0894445
deaf1_VT33	787.133	47917	619578	0.0773381
deaf1_VT33	892.387	48390	796355	0.0607644
deaf1_VT33	898.161	54627	806693	0.0677172
deaf1_VT33	905.711	49217	820312	0.0599979
deaf1_VT33	917.833	51771	842417	0.0614553
dll_parental	775.104	38663	600786	0.064354
dll_parental	772.489	37647	596739	0.0630879
dll_parental	796.475	37304	634372	0.0588046
dll_parental	816.549	40137	666752	0.0601978
dll_parental	758.911	36882	575946	0.0640373
dll_parental	766.352	39237	587295	0.0668097
dll_parental	838.505	45428	703091	0.0646119
dll_parental	839.083	48878	704060	0.069423
dll_parental	818.137	34237	669348	0.0511498
dll_parental	821.639	36023	675091	0.0533602
dll_parental	775.403	36344	601250	0.0604474
dll_parental	786.018	40768	617824	0.0659864
dll_parental	840.967	38416	707225	0.0543193
dll_parental	857.061	41736	734554	0.0568182
dll_parental	820.664	41025	673489	0.0609141
dll_parental	814.948	41310	664140	0.0622007
dll_VT33	892.127	56673	795891	0.071207
dll_VT33	888.532	52891	789489	0.066994
dll_VT33	841.834	55026	708684	0.0776453
dll_VT33	885.094	63670	783391	0.0812748
dll_VT33	890.088	37973	792257	0.0479302
dll_VT33	940.541	58378	884617	0.0659924
dll_VT33	927.906	48217	861010	0.0560005
dll_VT33	849.259	54707	721241	0.0758512
dll_VT33	854.029	51290	729366	0.0703214
dll_VT33	922.124	49684	850313	0.0584303
dll_VT33	921.309	56041	848810	0.066023
dll_VT33	948.559	61717	899764	0.0685924
dll_VT33	868.047	66117	753506	0.0877459
dll_VT33	895.898	66075	802633	0.0823228
dll_VT33	899.836	58498	809705	0.0722461
eip74ef_parental	767.654	37937	589293	0.0643772
eip74ef_parental	746.917	44864	557885	0.080418
eip74ef_parental	722.335	34122	521768	0.0653969
eip74ef_parental	724.707	34028	525200	0.0647905
eip74ef_parental	693.931	31427	481540	0.0652635
eip74ef_parental	682.256	32414	465473	0.0696367
eip74ef_parental	690.207	34705	476386	0.0728506
eip74ef_parental	693.514	25609	480962	0.0532454
eip74ef_parental	777.946	31278	605200	0.0516821
eip74ef_parental	775.219	35171	600964	0.0585243
eip74ef_parental	879.914	57259	774249	0.0739543
eip74ef_parental	869.083	53481	755305	0.0708071
eip74ef_parental	948.235	64127	899150	0.0713196
eip74ef_parental	955.147	59759	912306	0.0655033
eip74ef_parental	750.427	36515	563141	0.0648417
eip74ef_parental	723.664	36145	523690	0.0690199
eip74ef_VT33	869.541	50351	756102	0.0665929
eip74ef_VT33	895.183	56896	801353	0.071
eip74ef_VT33	908.679	52122	825698	0.0631248
eip74ef_VT33	882.735	42078	779221	0.0540001
eip74ef_VT33	898.686	54185	807637	0.0670908
eip74ef_VT33	902.518	58937	814539	0.0723563
eip74ef_VT33	906.629	62044	821976	0.0754815
eip74ef_VT33	822.505	50312	676514	0.0743694
eip74ef_VT33	804.747	47517	647618	0.073372
eip74ef_VT33	793.401	43792	629485	0.069568
eip74ef_VT33	901.828	56998	813294	0.0700829
eip74ef_VT33	899.869	58157	809764	0.0718197
eip74ef_VT33	889.951	62213	792013	0.0785505
eip74ef_VT33	910.109	48163	828298	0.0581469
eip74ef_VT33	824.335	51359	679528	0.0755804
eip74ef_VT33	896.582	59120	803859	0.0735452
hth_parental	809.311	40362	654984	0.0616229
hth_parental	818.617	51355	670134	0.076634
hth_parental	857.077	43948	734581	0.0598273
hth_parental	867.203	38580	752041	0.0513004
hth_parental	842.705	46087	710152	0.0648974
hth_parental	849.4	52847	721480	0.073248
hth_parental	887.478	43875	787617	0.055706
hth_parental	822.962	45567	677266	0.0672808
hth_parental	860.015	38465	739626	0.052006
hth_parental	857.702	37528	735653	0.0510132
hth_parental	856.641	45098	733834	0.0614553
hth_parental	869.185	43579	755483	0.0576837
hth_parental	810.196	37048	656418	0.0564397
hth_parental	880.923	42996	776025	0.0554054
hth_parental	797.918	40352	636673	0.0633795
hth_parental	807.367	45719	651841	0.0701382
hth_VT33	883.077	31526	779825	0.040427
hth_VT33	886.937	12614	786657	0.0160349
hth_VT33	898.88	31570	807985	0.0390725
hth_VT33	900.29	22127	810522	0.0272997
hth_VT33	877.207	32704	769492	0.0425008
hth_VT33	866.892	19219	751502	0.0255741
hth_VT33	881.927	21069	777795	0.0270881
hth_VT33	808.617	18730	653861	0.0286452
hth_VT33	799.991	19801	639986	0.0309398
hth_VT33	876.564	27946	768364	0.0363708
hth_VT33	903.226	20212	815817	0.0247752
hth_VT33	864.827	14341	747926	0.0191744
hth_VT33	874.119	29820	764084	0.0390271
hth_VT33	815.687	19580	665345	0.0294283
hth_VT33	820.64	13859	673450	0.0205791
lbl_parental	870.026	42708	756945	0.0564215
lbl_parental	927.777	39975	860770	0.046441
lbl_parental	886.242	54810	785425	0.0697839
lbl_parental	822.183	38952	675985	0.0576226
lbl_parental	791.824	37520	626985	0.0598419
lbl_parental	905.055	47380	819125	0.0578422
lbl_parental	896.094	43609	802984	0.0543086
lbl_parental	919.239	47141	845000	0.0557881
lbl_parental	889.581	39290	791354	0.0496491
lbl_parental	887.244	52174	787202	0.0662778
lbl_parental	832.102	33144	692394	0.0478687
lbl_parental	786.448	32985	618500	0.0533306
lbl_parental	821.161	36145	674305	0.0536033
lbl_parental	791.503	36488	626477	0.0582432
lbl_parental	787.351	38819	619922	0.0626192
lbl_VT33	898.875	48063	807976	0.0594857
lbl_VT33	894.036	52739	799300	0.0659815
lbl_VT33	842.72	48321	710177	0.0680408
lbl_VT33	925.309	51478	856197	0.060124
lbl_VT33	799.603	70287	639365	0.109933
lbl_VT33	768.128	74327	590021	0.125974
lbl_VT33	849.059	56138	720901	0.077872
lbl_VT33	854.862	58307	730789	0.0797864
lbl_VT33	915.107	50000	837421	0.0597071
lbl_VT33	909.792	51674	827721	0.0624292
lbl_VT33	840.792	55142	706931	0.0780019
lbl_VT33	823.804	48458	678653	0.0714032
lbl_VT33	828.035	52143	685642	0.0760499
lbl_VT33	931.168	40220	867074	0.0463859
lbl_VT33	909.418	53747	827041	0.0649871
lim1_parental	754.337	35879	569024	0.0630535
lim1_parental	736.105	34261	541851	0.0632296
lim1_parental	870.399	50705	757594	0.066929
lim1_parental	835.518	40795	698090	0.058438
lim1_parental	828.331	37531	686132	0.0546994
lim1_parental	890.056	52670	792200	0.0664858
lim1_parental	873.856	49502	763624	0.0648251
lim1_parental	850.129	43302	722719	0.0599154
lim1_parental	865.708	49948	749450	0.0666462
lim1_parental	890.983	45106	793851	0.0568192
lim1_parental	842.748	38040	710224	0.0535606
lim1_parental	828.039	45434	685649	0.0662643
lim1_parental	887.915	50982	788393	0.0646657
lim1_parental	879.159	54145	772921	0.0700525
lim1_parental	845.669	46405	715156	0.0648879
lim1_parental	845.6	51361	715039	0.0718296
lim1_VT33	905.221	43187	819425	0.052704
lim1_VT33	904.931	47099	818900	0.057515
lim1_VT33	818.519	33845	669973	0.0505169
lim1_VT33	891.301	52316	794417	0.0658545
lim1_VT33	907.415	49472	823402	0.0600824
lim1_VT33	835.135	45260	697450	0.0648935
lim1_VT33	810.897	50639	657554	0.0770112
lim1_VT33	831.703	48091	691730	0.0695228
lim1_VT33	926.354	44896	858132	0.0523183
lim1_VT33	915.562	50189	838254	0.0598733
lim1_VT33	807.352	56402	651817	0.0865304
lim1_VT33	826.681	37168	683401	0.0543868
lim1_VT33	849.45	49627	721565	0.0687769
lim1_VT33	916.586	47755	840130	0.0568424
lim1_VT33	848.176	49630	719403	0.0689878
lim1_VT33	898.867	44512	807962	0.0550917
mirr_parental	919.308	45999	845127	0.0544285
mirr_parental	923.361	46850	852596	0.0549499
mirr_parental	957.171	57811	916176	0.0631003
mirr_parental	941.962	58901	887292	0.0663829
mirr_parental	865.879	45537	749746	0.0607365
mirr_parental	874.786	51329	765251	0.0670748
mirr_parental	912.936	58870	833452	0.0706339
mirr_parental	899.027	52395	808250	0.0648253
mirr_parental	867.203	36350	752041	0.0483351
mirr_parental	867.2	39775	752036	0.0528898
mirr_parental	874.886	37472	765426	0.0489558
mirr_parental	848.816	41250	720489	0.0572528
mirr_parental	863.114	47849	744966	0.0642298
mirr_parental	836.978	45862	700532	0.0654674
mirr_parental	960.232	48888	922045	0.0530212
mirr_parental	939.073	52586	881858	0.0596309
mirr_VT33	890.232	66175	792513	0.0835002
mirr_VT33	960.25	69157	922080	0.0750011
mirr_VT33	857.756	63469	735745	0.0862649
mirr_VT33	872.507	54980	761268	0.0722216
mirr_VT33	930.104	55566	865093	0.0642312
mirr_VT33	927.071	47144	859461	0.054853
mirr_VT33	886.081	69383	785140	0.0883703
mirr_VT33	960.618	65582	922787	0.0710695
mirr_VT33	938.459	59370	880705	0.0674119
mirr_VT33	941.332	64810	886106	0.0731402
mirr_VT33	941.414	52806	886260	0.0595829
mirr_VT33	933.859	54831	872093	0.0628729
mirr_VT33	833.807	45086	695234	0.0648501
mirr_VT33	848.236	45815	719504	0.0636758
mirr_VT33	874.886	56625	765426	0.0739785
mirr_VT33	863.083	56407	744912	0.075723
schlank_parental	903.939	54740	817106	0.0669926
schlank_parental	882.087	41998	778077	0.0539766
schlank_parental	897.715	52421	805892	0.0650472
schlank_parental	863.945	47686	746401	0.0638879
schlank_parental	781.251	40295	610353	0.0660192
schlank_parental	783.441	40249	613780	0.0655756
schlank_parental	765.497	41637	585986	0.0710546
schlank_parental	768.641	33562	590809	0.0568069
schlank_parental	748.337	45371	560008	0.0810184
schlank_parental	763.877	47006	583508	0.0805576
schlank_parental	798.815	42227	638105	0.0661756
schlank_parental	808.04	40889	652929	0.062624
schlank_parental	893.284	60302	797956	0.0755706
schlank_parental	893.999	56056	799234	0.0701371
schlank_parental	882.525	50566	778850	0.0649239
schlank_parental	908.231	57486	824884	0.0696898
schlank_parental	916.009	54967	839072	0.0655092
schlank_VT33	871.533	53728	759570	0.0707348
schlank_VT33	874.448	51051	764659	0.0667631
schlank_VT33	809.67	47347	655566	0.0722231
schlank_VT33	810.423	54250	656785	0.0825993
schlank_VT33	909.797	53777	827731	0.0649692
schlank_VT33	905.497	47653	819925	0.0581187
schlank_VT33	878.775	52878	772246	0.068473
schlank_VT33	878.419	52447	771620	0.06797
schlank_VT33	819.766	46862	672016	0.0697334
schlank_VT33	832.454	43133	692980	0.0622428
schlank_VT33	949.129	50667	900846	0.0562438
schlank_VT33	946.981	55053	896773	0.0613901
schlank_VT33	885.815	43804	784668	0.0558249
schlank_VT33	885.692	44697	784450	0.0569788
schlank_VT33	854.859	48121	730784	0.0658485
schlank_VT33	856.458	52601	733520	0.0717104
exd687_VT33	952.347	47950	906965	0.0528686
exd687_VT33	954.032	39756	910177	0.0436794
exd687_VT33	856.841	47852	734176	0.0651778
exd687_VT33	839.001	33000	703923	0.0468801
exd687_VT33	847.42	35848	718121	0.0499192
exd687_VT33	858.535	46370	737082	0.0629102
exd687_VT33	935.738	32376	875606	0.0369756
exd687_VT33	929.306	34845	863610	0.0403481
exd687_VT33	917.355	33925	841540	0.040313
exd687_VT33	926.35	40935	858124	0.0477029
exd687_VT33	917.406	40747	841634	0.0484142
exd687_VT33	863.412	44590	745480	0.0598138
exd687_VT33	856.196	41850	733072	0.0570886
exd687_VT33	857.285	35595	734938	0.0484327
exd687_VT33	917.963	49309	842656	0.0585162
exd687_VT33	843.291	36022	711140	0.0506539
exd687_parental	793.113	39873	629028	0.0633883
exd687_parental	762.168	36995	580900	0.0636857
exd687_parental	843.685	49424	711804	0.0694348
exd687_parental	886.847	45922	786498	0.058388
exd687_parental	777.537	35946	604564	0.0594577
exd687_parental	783.823	37963	614378	0.0617909
exd687_parental	781.737	40203	611113	0.0657866
exd687_parental	870.248	42171	757332	0.0556837
exd687_parental	800.726	38094	641162	0.059414
exd687_parental	781.694	49053	611046	0.0802772
exd687_parental	763.398	42012	582777	0.0720894
exd687_parental	842.976	54369	710609	0.0765105
exd687_parental	873.65	58622	763264	0.0768043
exd687_parental	793.529	41239	629688	0.0654911
exd687_parental	773.714	41146	598633	0.0687332
exd687_parental	875.278	53398	766112	0.0697
bh2_parental	766.541	44827	587585	0.0762902
bh2_parental	755.59	42114	570916	0.0737656
bh2_parental	853.905	46337	729154	0.063549
bh2_parental	883.959	44220	781384	0.0565919
bh2_parental	823.876	43593	678772	0.0642234
bh2_parental	876.005	48751	767385	0.0635288
bh2_parental	833.05	44185	693972	0.0636697
bh2_parental	825.199	57530	680953	0.0844845
bh2_parental	815.443	43165	664947	0.0649149
bh2_parental	881.227	51339	776561	0.0661107
bh2_parental	867.332	47044	752265	0.0625365
bh2_parental	843.401	43031	711325	0.0604941
bh2_parental	819.503	50178	671585	0.0747158
bh2_parental	857.03	51693	734500	0.0703784
bh2_parental	840.787	50594	706923	0.0715693
bh2_parental	869.768	48910	756496	0.0646533
bh2_VT33	912.781	52903	833169	0.0634961
bh2_VT33	826.177	47196	682568	0.0691447
bh2_VT33	835.935	51565	698787	0.0737921
bh2_VT33	843.84	52099	712066	0.073166
bh2_VT33	920.148	57229	846672	0.0675929
bh2_VT33	899.095	57811	808372	0.0715154
bh2_VT33	893.242	54487	797881	0.0682896
bh2_VT33	826.361	43107	682873	0.063126
bh2_VT33	934.075	50810	872496	0.0582352
bh2_VT33	927.812	57439	860835	0.0667247
bh2_VT33	818.081	46066	669257	0.0688316
bh2_VT33	825.863	50762	682050	0.0744257
bh2_VT33	797.437	49198	635906	0.0773668
bh2_VT33	789.882	52061	623914	0.0834426
bh2_VT33	891.403	57509	794599	0.0723748
bh2_VT33	901.568	63496	812825	0.0781177
nk7_parentals	852.303	63422	726420	0.0873076
nk7_parentals	897.166	57956	804907	0.0720034
nk7_parentals	864.739	55281	747774	0.0739275
nk7_parentals	857.016	50595	734476	0.0688858
nk7_parentals	883.091	55257	779850	0.070856
nk7_parentals	901.155	53061	812080	0.0653396
nk7_parentals	886.005	65749	785005	0.0837562
nk7_parentals	888.651	56311	789701	0.0713068
nk7_parentals	895.126	56015	801251	0.0699095
nk7_parentals	871.735	59262	759922	0.0779843
nk7_parentals	877.228	56684	769529	0.0736606
nk7_VT33	870.342	81393	757495	0.10745
nk7_VT33	861.694	94946	742517	0.127871
nk7_VT33	957.042	68743	915929	0.0750527
nk7_VT33	898.246	74122	806846	0.0918664
nk7_VT33	877.715	71269	770384	0.0925111
nk7_VT33	885.694	78782	784454	0.100429
nk7_VT33	917.53	74265	841861	0.0882152
nk7_VT33	914.532	79350	836369	0.0948744
nk7_VT33	918.375	82686	843413	0.0980374
nk7_VT33	821.512	91351	674882	0.135358
nk7_VT33	816.534	80105	666728	0.120146
nk7_VT33	850.619	85720	723553	0.118471
nk7_VT33	907.983	83073	824433	0.100764
nk7_VT33	901.333	78341	812401	0.0964314
nk7_VT33	842.627	90753	710020	0.127817
nk7_VT33	801.798	77685	642880	0.120839
nk7_VT33	786.802	57657	619057	0.0931368
antp_parental	838.242	39798	702650	0.0566399
antp_parental	823.116	43379	677520	0.0640262
antp_parental	900.872	60210	811570	0.0741895
antp_parental	899.405	56197	808929	0.0694708
antp_parental	873.591	46843	763161	0.0613802
antp_parental	899.575	61013	809235	0.0753959
antp_parental	836.629	46720	699948	0.0667478
antp_parental	881.862	42630	777681	0.0548169
antp_parental	803.495	42138	645604	0.0652691
antp_parental	903.549	53065	816401	0.0649987
antp_parental	910.325	51708	828692	0.0623972
antp_VT33	902.03	58889	813658	0.0723756
antp_VT33	861.832	43796	742754	0.0589643
antp_VT33	855.403	51262	731714	0.0700574
antp_VT33	859.308	45263	738410	0.0612979
antp_VT33	922.072	53373	850217	0.0627758
antp_VT33	891.383	59093	794564	0.0743716
antp_VT33	878.923	47131	772506	0.0610106
antp_VT33	884.997	45823	783220	0.0585059
antp_VT33	892.312	49272	796221	0.0618823
antp_VT33	921.668	53108	849472	0.0625188
antp_VT33	900.082	53944	810148	0.0665854
antp_VT33	825.703	48040	681785	0.070462
antp_VT33	839.002	51304	703924	0.0728828
antp_VT33	861.647	51551	742436	0.069435
antp_VT33	859.87	46388	739376	0.0627394
vvl_parental	760.213	45799	577924	0.0792475
vvl_parental	775.319	45235	601120	0.0752513
vvl_parental	847.955	51139	719028	0.0711224
vvl_parental	758.38	40051	575140	0.0696369
vvl_parental	850.922	54224	724068	0.074888
vvl_parental	872.463	50625	761192	0.0665076
vvl_parental	870.057	50423	756999	0.0666091
vvl_parental	755.749	40313	571157	0.0705813
vvl_parental	879.277	55981	773128	0.0724084
vvl_parental	808.93	47903	654368	0.073205
vvl_parental	821.491	47144	674847	0.0698587
vvl_parental	769.813	52457	592612	0.0885183
vvl_parental	760.868	51381	578920	0.0887532
vvl_VT33	858.662	35336	737300	0.0479262
vvl_VT33	884.443	34294	782239	0.0438408
vvl_VT33	802.247	37815	643600	0.0587554
vvl_VT33	895.752	38132	802372	0.0475241
vvl_VT33	799.182	37322	638692	0.0584351
vvl_VT33	881.247	37052	776596	0.0477108
vvl_VT33	903.684	41680	816645	0.0510381
vvl_VT33	855.537	44605	731944	0.0609405
vvl_VT33	904.161	41557	817507	0.0508338
vvl_VT33	897.385	42732	805300	0.0530635
vvl_VT33	926.779	36408	858919	0.0423881
vvl_VT33	921.792	40100	849700	0.0471931
vvl_VT33	874.748	38485	765184	0.0502951
vvl_VT33	836.607	44295	699911	0.0632866
vvl_VT33	916.491	34300	839956	0.0408355
vvl_VT33	908.009	45838	824480	0.0555962
pho_parental	866.447	49459	750730	0.0658812
pho_parental	854.431	48559	730052	0.0665144
pho_parental	888.182	52496	788867	0.066546
pho_parental	953.885	58827	909897	0.0646524
pho_parental	885.664	55412	784401	0.0706425
pho_parental	957.2	62953	916232	0.0687086
pho_parental	854.288	45568	729808	0.0624383
pho_parental	912.509	46197	832673	0.0554804
pho_parental	911.899	58887	831560	0.0708151
pho_parental	926.311	46037	858052	0.0536529
pho_parental	892.406	60514	796388	0.0759855
pho_parental	888.653	49255	789704	0.0623715
pho_parental	892.574	53359	796688	0.066976
pho_VT33	902.213	59633	813988	0.0732603
pho_VT33	909.527	46540	827239	0.0562594
pho_VT33	911.853	58699	831476	0.0705962
pho_VT33	931.566	58723	867815	0.0676676
pho_VT33	903.498	56881	816309	0.0696808
pho_VT33	921.777	54242	849673	0.0638387
pho_VT33	903.498	56757	816309	0.0695288
pho_VT33	886.415	53358	785732	0.0679087
pho_VT33	907.251	52082	823104	0.0632751
pho_VT33	905.903	51984	820660	0.0633441
pho_VT33	917.322	57765	841480	0.0686469
pho_VT33	925.743	58675	857000	0.0684656
pho_VT33	915.329	63611	837827	0.0759238
pho_VT33	882.999	57302	779687	0.0734936
pho_VT33	859.549	55474	738824	0.0750841
hairy_parental	817.024	44215	667528	0.0662369
hairy_parental	833.163	42007	694161	0.0605148
hairy_parental	848.398	42966	719779	0.0596933
hairy_parental	764.094	45258	583840	0.0775179
hairy_parental	785.88	35593	617607	0.0576305
hairy_parental	837.873	54234	702031	0.077253
hairy_parental	770.322	46008	593396	0.0775334
hairy_parental	797.797	45929	636480	0.0721609
hairy_parental	902.647	48997	814772	0.0601359
hairy_parental	895.252	48361	801476	0.0603399
hairy_parental	801.601	40656	642564	0.0632715
hairy_parental	799.532	44500	639251	0.0696127
hairy_parental	869.632	45373	756260	0.0599966
hairy_parental	778.987	40042	606821	0.0659865
hairy_parental	746.898	38422	557857	0.0688743
hairy_parental	869.678	49310	756340	0.0651956
hairy_VT33	851.624	54493	725263	0.0751355
hairy_VT33	912.563	50093	832771	0.0601522
hairy_VT33	940.632	57868	884789	0.0654032
hairy_VT33	849.696	55597	721983	0.0770059
hairy_VT33	864.824	46129	747921	0.0616763
hairy_VT33	878.33	44774	771464	0.0580377
hairy_VT33	934.118	55518	872576	0.0636254
hairy_VT33	911.035	52821	829985	0.0636409
hairy_VT33	881.111	45920	776357	0.0591481
hairy_VT33	868.553	48869	754384	0.06478
hairy_VT33	939.202	54086	882100	0.061315
hairy_VT33	952.271	42682	906820	0.0470678
hairy_VT33	868.445	44201	754197	0.0586067
hairy_VT33	961.426	58700	924340	0.0635048
hairy_VT33	928.106	59862	861381	0.0694954
hairy_VT33	951.237	52991	904852	0.0585632
caup_parental	868.332	58042	754000	0.0769787
caup_parental	908.548	68374	825459	0.0828314
caup_parental	891.144	53462	794138	0.0673208
caup_parental	995.382	65090	990785	0.0656954
caup_parental	867.922	58968	753289	0.0782808
caup_parental	958.23	65619	918205	0.0714645
caup_parental	898.027	65617	806452	0.081365
caup_parental	950.806	61461	904032	0.0679854
caup_parental	867.208	59996	752050	0.0797766
caup_parental	972.895	57182	946525	0.0604126
caup_parental	996.62	60131	993251	0.0605396
caup_parental	863.148	59944	745024	0.0804591
caup_parental	884.828	58741	782921	0.075028
caup_parental	983.671	67467	967609	0.0697255
caup_VT33	954.372	53692	910826	0.0589487
caup_VT33	914.44	66374	836201	0.0793757
caup_VT33	914.429	53019	836180	0.0634062
caup_VT33	826.336	54746	682831	0.080175
caup_VT33	827.874	50834	685375	0.0741696
caup_VT33	873.95	48628	763789	0.0636668
caup_VT33	867.058	53462	751790	0.071113
caup_VT33	918.898	52952	844374	0.0627116
caup_VT33	922.345	53463	850720	0.0628444
caup_VT33	917.693	59360	842160	0.0704854
caup_VT33	922.501	59714	851008	0.0701685
caup_VT33	849.753	63978	722080	0.0886024
caup_VT33	848.592	57401	720108	0.0797116
caup_VT33	864.511	58603	747379	0.0784113
caup_VT33	846.979	52327	717373	0.0729425
dl3720_parental	861.915	78600	742897	0.105802
dl3720_parental	843.522	56480	711529	0.0793783
dl3720_parental	928.036	81295	861251	0.0943918
dl3720_parental	844.908	75528	713870	0.105801
dl3720_parental	929.125	76775	863273	0.0889348
dl3720_parental	856.461	82824	733525	0.112912
dl3720_parental	860.649	67558	740717	0.0912063
dl3720_parental	857.149	66803	734704	0.090925
dl3720_parental	914.418	67118	836160	0.0802693
dl3720_parental	918.608	76997	843841	0.0912459
dl3720_parental	923.118	81764	852147	0.0959506
dl3720_parental	898.582	76406	807450	0.0946263
dl3720_parental	929.312	72770	863621	0.0842615
dl3720_parental	896.659	72528	803997	0.0902093
dl3720_parental	842.399	67521	709636	0.0951488
dl3720_parental	852.021	76294	725940	0.105097
dl3720_VT33	847.581	60075	718394	0.0836241
dl3720_VT33	840.886	60532	707089	0.0856073
dl3720_VT33	818.491	56169	669928	0.0838434
dl3720_VT33	901.009	59152	811817	0.0728637
dl3720_VT33	896.202	55483	803178	0.0690793
dl3720_VT33	831.912	63374	692078	0.0915707
dl3720_VT33	888.471	61683	789381	0.078141
dl3720_VT33	835.896	63023	698722	0.0901975
dl3720_VT33	859.265	53640	738336	0.0726498
dl3720_VT33	866.282	58831	750445	0.0783949
dl3720_VT33	826.916	59118	683790	0.0864564
dl3720_VT33	896.518	60258	803745	0.0749716
dl3720_VT33	816.077	51687	665982	0.0776102
dl3720_VT33	816.282	62237	666316	0.0934046
dl3720_VT33	890.505	59597	792999	0.0751539
dl3720_VT33	884.645	64936	782597	0.082975
dl37288_parental	823.294	64527	677813	0.0951988
dl37288_parental	848.793	68864	720450	0.0955848
dl37288_parental	840.217	56122	705965	0.0794969
dl37288_parental	890.982	65535	793849	0.0825535
dl37288_parental	881.776	64533	777529	0.0829976
dl37288_parental	833.024	58184	693929	0.0838472
dl37288_parental	837.526	66791	701450	0.0952185
dl37288_parental	848.785	62068	720436	0.0861534
dl37288_parental	844.593	55997	713337	0.0785
dl37288_parental	842.699	61508	710142	0.0866137
dl37288_parental	921.387	63039	848954	0.0742549
dl37288_parental	908.481	79026	825338	0.0957499
dl37288_parental	912.766	75266	833142	0.09034
dl37288_parental	905.647	73372	820196	0.0894566
dl37288_parental	831.685	63642	691700	0.0920081
dl37288_parental	836.575	63845	699858	0.0912257
dl32788_VT33	915.031	61527	837282	0.0734842
dl32788_VT33	919.935	65464	846280	0.077355
dl32788_VT33	833.001	58858	693891	0.0848232
dl32788_VT33	835.135	64021	697450	0.0917929
dl32788_VT33	923.399	50875	852666	0.0596658
dl32788_VT33	912.735	56234	833085	0.0675009
dl32788_VT33	810.869	42748	657509	0.0650151
dl32788_VT33	827.189	49318	684242	0.0720769
dl32788_VT33	853.858	56090	729073	0.0769333
dl32788_VT33	849.944	45823	722405	0.0634312
dl32788_VT33	877.387	58397	769808	0.0758592
dl32788_VT33	896.96	48171	804537	0.0598742
dl32788_VT33	864.172	51083	746793	0.0684031
dl32788_VT33	906.997	52491	822644	0.0638077
dl32788_VT33	912.107	69046	831939	0.082994
pan_VT33	798.123	82451	637000	0.129436
pan_VT33	798.223	77870	637160	0.122214
pan_VT33	905.921	90615	820693	0.110413
pan_VT33	816.002	75617	665859	0.113563
pan_VT33	871.468	83827	759456	0.110378
pan_VT33	862.167	83811	743332	0.11275
pan_VT33	878.064	75349	770996	0.0977294
pan_VT33	878.419	72037	771620	0.0933581
pan_VT33	800.062	78098	640099	0.122009
pan_VT33	837.372	82046	701192	0.117009
pan_VT33	832.586	89618	693199	0.129282
pan_VT33	806.181	83417	649928	0.128348
pan_VT33	806.595	74816	650595	0.114996
pan_VT33	811.542	80059	658600	0.121559
pan_VT33	833.741	74717	695124	0.107487
pan_parental	873.155	151325	762400	0.198485
pan_parental	911.432	121879	830708	0.146717
pan_parental	861.87	147142	742820	0.198086
pan_parental	916.177	129945	839380	0.154811
pan_parental	946.256	145775	895400	0.162804
pan_parental	860.997	128228	741316	0.172974
pan_parental	903.914	137114	817061	0.167814
pan_parental	879.454	135097	773439	0.17467
pan_parental	856.808	131100	734120	0.178581
pan_parental	854	146015	729316	0.200208
pan_parental	987.449	134983	975056	0.138436
pan_parental	900.296	145456	810533	0.179457
pan_parental	811.542	94590	658600	0.143623
pan_parental	837.921	100159	702112	0.142654
pan_parental	880.954	139591	776080	0.179867
pan_parental	902.109	120395	813801	0.147942

### Sheet: all p-values
shapiro-wilk used to test for normality
For normally distributed data ANOVA is used followed by Tukeys post hoc test
For non-normally distributed data Kruskal-wallis test is used follwed by Dunns test (with bonferroni correction)
Line tested		Significant difference in NV area			Significant difference in NV area normalised		Direction of effect
	Kruskal-Wallis/ANOVA	RNAi x VT33 vs RNAi parental	RNAi x VT33 vs VT33 parental	Kruskal-Wallis/ANOVA	RNAi x VT33 vs RNAi parental	RNAi x VT33 vs VT33 parental
UAS-al RNAi (BL26747)	p=0.0001295 ***	p=0.0010142129 **	p=0.0003475 ***	p=0.01914 *	p=0.13721514 NS	p=0.01956113 *	larger NV
UAS-ap RNAI (BL26748)	p=1.25e-05 ***	p=0.9180216 NS	p=0.0001337 ***	p=0.000343 ***	p=0.9140466 NS	p=0.0022505 **	NA
UAS-ara RNAi (BL27060)	NA	NA		NA	NA		NA
UAS-awh RNAi (BL2403)	NA	NA		NA	NA		NA
UAS-awh RNAi (BL2817)	p=0.0009013 ***	p=0.0007997145 ***	p=0.0359554997 *	p=0.002668 **	p=0.004602382 **	p=0.020057428 *	larger NV
UAS-B-H1 RNAi (BL44084)	p=0.00019 ***	p=0.1926300 NS	p=0.0001242 ***	p=0.00813 **	p=0.2888311 NS	p=0.0056837 **	NA
UAS-B-H1 RNAi (BL52954)	p=0.00000001285 ***	p=5.202805e-09 ***	p=0.02060298 *	p=0.0000001035 ***	p=6.127832e-08 ***	p= 0.1291022 NS	larger NV
UAS-btn RNAi (BL42530)	p=0.000007441 ***	p=2.591529e-04 ***	p=2.895369e-05 ***	p=0.00008697 ***	p=0.09093709 NS	p=4.594757e-05 ***	larger NV
UAS-C15 RNAi (BL35018)	p=0.0000000000000358 ***	p=0.0000000 ***	p=0.0000000 ***	p=1.85e-11 ***	p=0.0000003 ***	p=0.0000000 ***	larger NV
UAS-D RNAi (BL26217)	NA	NA		NA	NA		NA
UAS-Deaf1 RNAi (BL32612)	NA	NA		NA	NA		NA
UAS-Dll RNAi (BL29337)	p=2.39e-09 ***	p=0.0000000 ***	p=0.0000128 ***	p=0.00349 **	p=0.0074397 **	p=0.0104271 *	larger NV
UAS-Eip74EF RNAi (BL28353)	p=0.0007506 ***	p=0.0006141678 ***	p=0.0370528394 *	p=0.007393 **	p=0.384518843 NS	p=0.005195679 **	larger NV
UAS-hth RNAi (BL34637)	p=3.109e-07 ***	p=1.957215e-05 ***	p=2.063977e-06 ***	p=3.577e-07 ***	p=6.772076e-06 ***	p=6.620780e-06 ***	smaller NV
UAS-lbl RNAi (BL60001)	p=0.0001566 ***	p=0.0001163128 ***	p=0.0193145111 *	p=0.001397 **	p=0.0009036555 ***	p=0.1189599569 NS	larger NV
UAS-Lim1 RNAi (BL51831)	NA	NA		NA	NA		NA
UAS-mirr RNAi (BL65877)	p=1e-05 ***	p=0.0005590 ***	p=0.0000135 ***	p=0.00025 ***	p=0.0003979 ***	p=0.0031612 ** mirr_33x33_parental	larger NV
UAS-Schlank RNAi (BL29340)	NA	NA		NA	NA		NA
UAS-exd RNAi (V100687)	p=0.04857 *	p=0.23203213 NS	p=0.05496402 NS	p=3.509e-05 ***	p=0.0000230536 ***	p=0.0145651644 *	smaller NV
UAS-B-H2 RNAi (BL33647)	p=0.000227 ***	p=0.0096020 **	p=0.0002023 ***	p=0.00127 **	p=0.4203166 NS	p=0.0009949 ***	larger NV
UAS-NK7.1 RNAi (BL31908)	p=2e-16 ***	p=1.7e-06 ***	p=1.1e-08 ***	p=1.41e-12 ***	p=9.8e-07 ***	p=2.1e-08 ***	larger NV
UAS-Antp RNAi (BL37675)	NA	NA		NA	NA		NA
UAS-vvl RNAi (BL50657)	p=0.0001349 ***	p=0.0001118292 ***	p=0.0195675530 *	p=4.365e-07 ***	p=1.871967e-07 ***	p=0.03201082 *	smaller NV
UAS-pho RNAi (BL42926)	p=1.97e-06 ***	p=0.2360107 NS	p=0.0000017 ***	p=0.00836 **	p=0.3902932 NS	p=0.0060583 **	NA
UAS-hairy RNAi (BL27738)	p=0.000469 ***	p=0.0011164 **	p=0.0027186 **	p=0.117 NS	NA		larger NV
UAS-caup RNAi (BL44002)	NA	NA		NA	NA		NA
UAS-dl RNAi (V3720)	NA	NA		NA	NA		NA
UAS-dl RNAi (V37288)	NA	NA		NA	NA		NA
